# Evolutionary plasticity and functional repurposing of the essential metabolic enzyme MoeA

**DOI:** 10.1101/2024.07.23.604723

**Authors:** Daniela Megrian, Mariano Martinez, Pedro M Alzari, Anne Marie Wehenkel

## Abstract

MoeA, or gephyrin in higher eukaryotes, is crucial for molybdenum cofactor biosynthesis required in redox reactions. Gephyrin is a moonlighting protein also involved in postsynaptic receptor clustering, a feature thought to be a recent evolutionary trait. We showed previously that a repurposed copy of MoeA (Glp) is involved in bacterial cell division. To investigate how MoeA acquired multifunctionality, we used phylogenetic inference and protein structure analyses to understand the diversity and evolutionary history of MoeA. Glp-expressing Bacteria have at least two copies of the gene, and our analysis suggests that Glp has lost its enzymatic role. In Archaea we identified an ancestral duplication where one of the paralogs might bind tungsten instead of molybdenum. In eukaryotes, the acquisition of the moonlighting activity of gephyrin comprised three major events: first, MoeA was obtained from Bacteria by early eukaryotes, second, MogA was fused to the N-terminus of MoeA in the ancestor of opisthokonts, and finally, it acquired the function of anchoring GlyR receptors in neurons. Our results support the functional versatility and adaptive nature of the MoeA scaffold, which has been repurposed independently both in eukaryotes and bacteria to carry out analogous functions in network organization at the cell membrane.
