## Supplementary Table 2 for "Evolutionary plasticity and functional repurposing of the essential metabolic enzyme MoeA"

### Sheet: Bacteria
taxid	phylum	class	order	family	species	ModA_protid	MoeA+PBP_protid	TupA_protid	WtpA_protid
1960156	Abditibacteriota	Abditibacteria	Abditibacteriales	Abitibacteriaceae	Abditibacterium utsteinense	PQV63152.1
926566	Acidobacteria	Acidobacteriia	Acidobacteriales	Acidobacteriaceae	Terriglobus roseus	AFL89432.1
454194	Acidobacteria	Blastocatellia	Blastocatellales	Pyrinomonadaceae	Pyrinomonas methylaliphatogenes	CDM65409.1
196627	Actinobacteria	Actinomycetia	Corynebacteriales	Corynebacteriaceae	Corynebacterium glutamicum	BAB97607.1
83332	Actinobacteria	Actinomycetia	Corynebacteriales	Mycobacteriaceae	Mycobacterium tuberculosis	CCP44623.1
644283	Actinobacteria	Actinomycetia	Micromonosporales	Micromonosporaceae	Micromonospora aurantiaca	ADL47145.1
1319510	Actinobacteria	Actinomycetia	Streptomycetales	Streptomycetaceae	Streptomyces fradiae	QEV13986.1
42256	Actinobacteria	Rubrobacteria	Rubrobacterales	Rubrobacteraceae	Rubrobacter radiotolerans	AHY48348.1
1298851	Aquificae	Aquificae	Aquificales		Thermosulfidibacter takaii	BAT70893.1
240169	Aquificae	Aquificae	Desulfurobacteriales	Desulfurobacteriaceae	Desulfurobacterium atlanticum	SNR73126.1
868864	Aquificae	Aquificae	Desulfurobacteriales	Desulfurobacteriaceae	Desulfurobacterium thermolithotrophum				ADY73471.1
648996	Aquificae	Aquificae	Desulfurobacteriales	Desulfurobacteriaceae	Thermovibrio ammonificans	ADU96756.1
1303518	Armatimonadetes	Chthonomonadetes	Chthonomonadales	Chthonomonadaceae	Chthonomonas calidirosea
661478	Armatimonadetes	Fimbriimonadia	Fimbriimonadales	Fimbriimonadaceae	Fimbriimonas ginsengisoli	AIE83642.1
1642647	Bacteroidetes	Bacteroidia	Bacteroidales	Dysgonomonadaceae	Proteiniphilum saccharofermentans
1176587	Bacteroidetes	Chitinophagia	Chitinophagales	Chitinophagaceae	Niabella ginsenosidivorans	ANH81912.1
402612	Bacteroidetes	Flavobacteriia	Flavobacteriales	Flavobacteriaceae	Flavobacterium psychrophilum
188932	Bacteroidetes	Sphingobacteriia	Sphingobacteriales	Sphingobacteriaceae	Pedobacter cryoconitis
1749045	Balneolaeota	Balneolia	Balneolales	Balneolaceae	Gracilimonas amylolytica
693075	Caldiserica	Caldisericia	Caldisericales	Caldisericaceae	Caldisericum exile	PMP68927.1			PMP67402.1
880073	Calditrichaeota	Calditrichia	Calditrichales	Calditrichaceae	Caldithrix abyssi
1437425	Chlamydiae	Chlamydiia	Parachlamydiales	Criblamydiaceae	Criblamydia sequanensis
765952	Chlamydiae	Chlamydiia	Parachlamydiales	Parachlamydiaceae	Parachlamydia acanthamoebae
331113	Chlamydiae	Chlamydiia	Parachlamydiales	Simkaniaceae	Simkania negevensis
194439	Chlorobi	Chlorobia	Chlorobiales	Chlorobiaceae	Chlorobaculum tepidum	AAM72770.1,AAM71908.1
1986204	Chloroflexi	Anaerolineae	Anaerolineales	Anaerolineaceae	Brevefilum fermentans		SMX53561.1	SMX53555.1
872965	Chloroflexi	Ardenticatenia	Ardenticatenales	Ardenticatenaceae	Ardenticatena maritima	GAP61770.1		GAP63606.1
926550	Chloroflexi	Caldilineae	Caldilineales	Caldilineaceae	Caldilinea aerophila	BAM02047.1	BAL99701.1
324602	Chloroflexi	Chloroflexia	Chloroflexales	Chloroflexaceae	Chloroflexus aurantiacus	ABY35697.1
1495650	Chloroflexi	Thermoflexia	Thermoflexales	Thermoflexaceae	Thermoflexus hugenholtzii	PFG74470.1		PFG73595.1
118005	Chrysiogenetes	Chrysiogenetes	Chrysiogenales	Chrysiogenaceae	Chrysiogenes arsenatis	AWNK01000011.1_9
1259795	Coprothermobacterota	Coprothermobacteria	Coprothermobacterales	Coprothermobacteraceae	Coprothermobacter platensis		KB899040.1_436	KB899040.1_1370
1183438	Cyanobacteria	Gloeobacteria	Gloeobacterales	Gloeobacteraceae	Gloeobacter kilaueensis	AGY57204.1,AGY59187.1
755178	Cyanobacteria		Chroococcales	Geminocystaceae	Cyanobacterium aponinum	AFZ54688.1
1173022	Cyanobacteria		Oscillatoriales	Gomontiellaceae	Crinalium epipsammum	AFZ13382.1
129961	Cyanobacteria		Spirulinales	Spirulinaceae	Spirulina major	KV878783.1_2696
768670	Deferribacteres	Deferribacteres	Deferribacterales	Deferribacteraceae	Calditerrivibrio nitroreducens	ADR19434.1,ADR18601.1
243230	Deinococcus-Thermus	Deinococci	Deinococcales	Deinococcaceae	Deinococcus radiodurans	AAF12200.1
300852	Deinococcus-Thermus	Deinococci	Thermales	Thermaceae	Thermus thermophilus	BAD70540.1		BAD69892.1
649638	Deinococcus-Thermus	Deinococci	Trueperales	Trueperaceae	Truepera radiovictrix
445932	Elusimicrobia	Elusimicrobia	Elusimicrobiales	Elusimicrobiaceae	Elusimicrobium minutum
1408281	Elusimicrobia	Endomicrobia	Endomicrobiales	Endomicrobiaceae	Endomicrobium proavitum
1313304	Fibrobacteres	Chitinivibrionia	Chitinivibrionales	Chitinivibrionaceae	Chitinivibrio alkaliphilus
833	Fibrobacteres	Fibrobacteria	Fibrobacterales	Fibrobacteraceae	Fibrobacter succinogenes
59374	Fibrobacteres	Fibrobacteria	Fibrobacterales	Fibrobacteraceae	Fibrobacter succinogenes
224308	Firmicutes	Bacilli	Bacillales	Bacillaceae	Bacillus subtilis	CAB15343.1
373903	Firmicutes	Clostridia	Halanaerobiales	Halanaerobiaceae	Halothermothrix orenii
1555112	Firmicutes	Limnochordia	Limnochordales	Limnochordaceae	Limnochorda pilosa	BAS27340.1
1192197	Firmicutes	Negativicutes	Selenomonadales	Sporomusaceae	Pelosinus fermentans	AJQ26380.1,AJQ26383.1
1123281	Firmicutes	Tissierellia	Tissierellales	Tissierellaceae	Sporanaerobacter acetigenes
190304	Fusobacteria	Fusobacteriia	Fusobacteriales	Fusobacteriaceae	Fusobacterium nucleatum
523794	Fusobacteria	Fusobacteriia	Fusobacteriales	Leptotrichiaceae	Leptotrichia buccalis
379066	Gemmatimonadetes	Gemmatimonadetes	Gemmatimonadales	Gemmatimonadaceae	Gemmatimonas aurantiaca	BAH39926.1
1379270	Gemmatimonadetes	Gemmatimonadetes	Gemmatimonadales	Gemmatimonadaceae	Gemmatimonas phototrophica
945713	Ignavibacteriae	Ignavibacteria	Ignavibacteriales	Ignavibacteriaceae	Ignavibacterium album
1191523	Ignavibacteriae	Ignavibacteria	Ignavibacteriales	Melioribacteraceae	Melioribacter roseus
1307763	Kiritimatiellaeota	Kiritimatiellae	Kiritimatiellales	Kiritimatiellaceae	Kiritimatiella glycovorans
521674	Planctomycetes	Planctomycetia	Planctomycetales	Planctomycetaceae	Planctopirus limnophila
1876515	Proteobacteria	Alphaproteobacteria	Hyphomicrobiales	Notoacmeibacteraceae	Notoacmeibacter marinus	OXT00695.1
122586	Proteobacteria	Betaproteobacteria	Neisseriales	Neisseriaceae	Neisseria meningitidis
338963	Proteobacteria	Deltaproteobacteria	Desulfuromonadales	Syntrophotaleaceae	Syntrophotalea carbinolica	ABA88034.1,ABA87496.1,ABA90017.1,ABA88981.1		ABA87934.1,ABA89638.1	ABA89324.2,ABA89327.1
85962	Proteobacteria	Epsilonproteobacteria	Campylobacterales	Helicobacteraceae	Helicobacter pylori	AAD07541.1
223786	Proteobacteria	Epsilonproteobacteria	Campylobacterales	Hydrogenimonaceae	Hydrogenimonas thermophila	SFP95372.1
1424653	Proteobacteria	Epsilonproteobacteria	Nautiliales	Nautiliaceae	Caminibacter pacificus	ROR39207.1,ROR39384.1
1936991	Proteobacteria	Epsilonproteobacteria	Nautiliales	Nautiliaceae	Lebetimonas natsushimae	GAX88287.1,GAX87512.1,GAX87628.1			GAX87199.1
83333	Proteobacteria	Gammaproteobacteria	Enterobacterales	Enterobacteriaceae	Escherichia coli	AIZ54601.1
1069642	Proteobacteria	Oligoflexia	Bdellovibrionales	Bdellovibrionaceae	Bdellovibrio bacteriovorus
1196024	Rhodothermaeota	Rhodothermia	Rhodothermales	Rubricoccaceae	Rubrivirga marina	PAP77290.1
890426	Rhodothermaeota	Rhodothermia	Rhodothermales	Salinibacteraceae	Salinivenus lutea
224326	Spirochaetes	Spirochaetia	Spirochaetales	Borreliaceae	Borreliella burgdorferi
243276	Spirochaetes	Spirochaetia	Spirochaetales	Treponemataceae	Treponema pallidum
1197717	Synergistetes	Synergistia	Synergistales	Synergistaceae	Cloacibacillus porcorum	ANZ43767.1,ANZ43930.1	ANZ44947.1	ANZ44031.1,ANZ44033.1
525903	Synergistetes	Synergistia	Synergistales	Synergistaceae	Thermanaerovibrio acidaminovorans	ACZ19824.1	ACZ19114.1	ACZ19864.1
1653476	Thermodesulfobacteria	Thermodesulfobacteria	Thermodesulfobacteriales	Thermodesulfobacteriaceae	Caldimicrobium thiodismutans	BAU24156.1
289377	Thermodesulfobacteria	Thermodesulfobacteria	Thermodesulfobacteriales	Thermodesulfobacteriaceae	Thermodesulfobacterium commune		AIH04695.1	AIH04090.1
521045	Thermotogae	Thermotogae	Kosmotogales	Kosmotogaceae	Kosmotoga olearia	ACR79416.1
1150474	Thermotogae	Thermotogae	Mesoaciditogales	Mesoaciditogaceae	Mesoaciditoga lauensis				JQJI01000010.1_22
1006576	Thermotogae	Thermotogae	Petrotogales	Petrotogaceae	Defluviitoga tunisiensis
391009	Thermotogae	Thermotogae	Thermotogales	Fervidobacteriaceae	Thermosipho melanesiensis
243274	Thermotogae	Thermotogae	Thermotogales	Thermotogaceae	Thermotoga maritima
481448	Verrucomicrobia	Methylacidiphilae	Methylacidiphilales	Methylacidiphilaceae	Methylacidiphilum infernorum	ACD83042.1

### Sheet: Archaea
taxid	phylum	class	order	family	genus	species	ModA_protid	MoeA+PBP_protid	TupA_protid	WtpA_protid	WtpA-like_protid
1974383	Candidatus Aenigmarchaeota					Candidatus Aenigmarchaeota archaeon CG15_BIG_FIL_POST_REV_8_21_14_020_37_27
2012502	Candidatus Aenigmarchaeota					Candidatus Aenigmarchaeota archaeon ex4484_14
2012503	Candidatus Aenigmarchaeota					Candidatus Aenigmarchaeota archaeon ex4484_224
2012504	Candidatus Aenigmarchaeota					Candidatus Aenigmarchaeota archaeon ex4484_52
2012505	Candidatus Aenigmarchaeota					Candidatus Aenigmarchaeota archaeon ex4484_56
2012506	Candidatus Altiarchaeota		Candidatus Altiarchaeales			Candidatus Altiarchaeales archaeon ex4484_2
2012507	Candidatus Altiarchaeota		Candidatus Altiarchaeales			Candidatus Altiarchaeales archaeon ex4484_43
2013675	Candidatus Altiarchaeota		Candidatus Altiarchaeales			Candidatus Altiarchaeales archaeon HGW-Altiarchaeales-3				PKP53355.1
1849365	Candidatus Altiarchaeota		Candidatus Altiarchaeales			Candidatus Altiarchaeales archaeon WOR_SM1_79	ODS41601.1	ODS41320.1	ODS35794.1
1779368	Candidatus Bathyarchaeota					Candidatus Bathyarchaeota archaeon B24		KYH37264.1	KYH37198.1
2012510	Candidatus Bathyarchaeota					Candidatus Bathyarchaeota archaeon ex4484_205				OYT65523.1
1797377	Candidatus Bathyarchaeota					Candidatus Bathyarchaeota archaeon RBG_13_38_9	OGD52887.1
1797379	Candidatus Bathyarchaeota					Candidatus Bathyarchaeota archaeon RBG_13_52_12	OGD58098.1,OGD55929.1		OGD58132.1
1974404	Candidatus Diapherotrites					Candidatus Diapherotrites archaeon CG08_land_8_20_14_0_20_34_12
1974406	Candidatus Diapherotrites					Candidatus Diapherotrites archaeon CG10_big_fil_rev_8_21_14_0_10_31_34
1974407	Candidatus Diapherotrites					Candidatus Diapherotrites archaeon CG11_big_fil_rev_8_21_14_0_20_37_9
2250273	Candidatus Geothermarchaeota					Candidatus Geothermarchaeota archaeon		HIE37158.1	HIE36706.1
2026747	Candidatus Heimdallarchaeota					Candidatus Heimdallarchaeota archaeon
1841596	Candidatus Heimdallarchaeota					Candidatus Heimdallarchaeota archaeon AB_125
2012493	Candidatus Heimdallarchaeota					Candidatus Heimdallarchaeota archaeon B3_Heim
1841597	Candidatus Heimdallarchaeota					Candidatus Heimdallarchaeota archaeon LC_2		OLS24452.1	OLS29171.1
1841598	Candidatus Heimdallarchaeota					Candidatus Heimdallarchaeota archaeon LC_3		OLS23848.1	OLS26368.1
2014257	Candidatus Huberarchaea				Candidatus Huberarchaeum	Candidatus Huberarchaeum crystalense
2250275	Candidatus Hydrothermarchaeota					Candidatus Hydrothermarchaeota archaeon		RLG58495.1		RLG55445.1
374847	Candidatus Korarchaeota				Candidatus Korarchaeum	Candidatus Korarchaeum cryptofilum		ACB06766.1		ACB07622.1
1538547	Candidatus Lokiarchaeota				Candidatus Lokiarchaeum	Candidatus Lokiarchaeum sp. GC14_75			KKK44794.1
2594042	Candidatus Lokiarchaeota				Candidatus Prometheoarchaeum	Candidatus Prometheoarchaeum syntrophicum
1849166	Candidatus Lokiarchaeota					Candidatus Lokiarchaeota archaeon CR_4			OLS13003.1
1978156	Candidatus Marsarchaeota					Candidatus Marsarchaeota G1 archaeon BE_D					PSN86399.1
1978161	Candidatus Marsarchaeota					Candidatus Marsarchaeota G2 archaeon ECH_B_3					PSN99877.1
1920749	Candidatus Micrarchaeota				Candidatus Mancarchaeum	Candidatus Mancarchaeum acidiphilum
1805247	Candidatus Micrarchaeota					Candidatus Micrarchaeota archaeon CG1_02_47_40
1805249	Candidatus Micrarchaeota					Candidatus Micrarchaeota archaeon CG1_02_51_15
1805250	Candidatus Micrarchaeota					Candidatus Micrarchaeota archaeon CG1_02_55_22
1974417	Candidatus Micrarchaeota					Candidatus Micrarchaeota archaeon CG10_big_fil_rev_8_21_14_0_10_45_29
1841599	Candidatus Odinarchaeota				Candidatus Odinarchaeum	Candidatus Odinarchaeum yellowstonii
274854	Candidatus Thermoplasmatota	Candidatus Poseidoniia	Candidatus Poseidoniales			uncultured Candidatus Poseidoniales archaeon
1236689	Candidatus Thermoplasmatota	Thermoplasmata	Methanomassiliicoccales	Candidatus Methanomethylophilaceae	Candidatus Methanomethylophilus	Candidatus Methanomethylophilus alvus
2517205	Candidatus Thermoplasmatota	Thermoplasmata	Methanomassiliicoccales	Candidatus Methanomethylophilaceae		Candidatus Methanomethylophilaceae archaeon
1295009	Candidatus Thermoplasmatota	Thermoplasmata	Methanomassiliicoccales	Methanomassiliicoccaceae	Methanomassiliicoccus	Candidatus Methanomassiliicoccus intestinalis
2052168	Candidatus Thermoplasmatota	Thermoplasmata	Methanomassiliicoccales	Methanomassiliicoccaceae		Methanomassiliicoccaceae archaeon
333146	Candidatus Thermoplasmatota	Thermoplasmata	Thermoplasmatales	Ferroplasmaceae	Ferroplasma	Ferroplasma acidarmanus		AGO61896.1
273116	Candidatus Thermoplasmatota	Thermoplasmata	Thermoplasmatales	Thermoplasmataceae	Thermoplasma	Thermoplasma volcanium		BAB59708.1			BAB59686.1
667137	Candidatus Thermoplasmatota	Thermoplasmata	Thermoplasmatales			Thermoplasmatales archaeon E-plasma
2012522	Candidatus Thermoplasmatota	Thermoplasmata	Thermoplasmatales			Thermoplasmatales archaeon ex4484_30				OYT62661.1
2012525	Candidatus Thermoplasmatota	Thermoplasmata	Thermoplasmatales			Thermoplasmatales archaeon ex4572_165
1803815	Candidatus Thermoplasmatota	Thermoplasmata	Thermoplasmatales			Thermoplasmatales archaeon SM1-50
2013852	Candidatus Thermoplasmatota	Thermoplasmata				Thermoplasmata archaeon HGW-Thermoplasmata-1				PKK86567.1
2060325	Candidatus Thermoplasmatota				Aciduliprofundum	Aciduliprofundum sp.
2250257	Candidatus Verstraetearchaeota					Candidatus Verstraetearchaeota archaeon		MCD6409000.1		MCD6409687.1
1974461	Candidatus Woesearchaeota					Candidatus Woesearchaeota archaeon CG10_big_fil_rev_8_21_14_0_10_34_8
1974463	Candidatus Woesearchaeota					Candidatus Woesearchaeota archaeon CG10_big_fil_rev_8_21_14_0_10_37_12
1974464	Candidatus Woesearchaeota					Candidatus Woesearchaeota archaeon CG10_big_fil_rev_8_21_14_0_10_44_13
1974468	Candidatus Woesearchaeota					Candidatus Woesearchaeota archaeon CG11_big_fil_rev_8_21_14_0_20_43_8
2012527	Crenarchaeota	Thermoprotei	Thermofilales	Thermofilaceae	Thermofilum	Thermofilum sp. ex4484_79				OYT31879.1,OYT31255.1
224325	Euryarchaeota	Archaeoglobi	Archaeoglobales	Archaeoglobaceae	Archaeoglobus	Archaeoglobus fulgidus		AAB90307.1		AAB91135.1
572546	Euryarchaeota	Archaeoglobi	Archaeoglobales	Archaeoglobaceae	Archaeoglobus	Archaeoglobus profundus	ADB57863.1	ADB57366.1		ADB58858.1
693661	Euryarchaeota	Archaeoglobi	Archaeoglobales	Archaeoglobaceae	Archaeoglobus	Archaeoglobus veneficus	AEA46934.1	AEA46279.1		AEA47744.1
589924	Euryarchaeota	Archaeoglobi	Archaeoglobales	Archaeoglobaceae	Ferroglobus	Ferroglobus placidus	ADC64308.1		ADC65796.1
1776334	Euryarchaeota	Hadesarchaea			Candidatus Hadarchaeum	Candidatus Hadarchaeum yellowstonense			KUO39399.1
1975561	Euryarchaeota	Hadesarchaea				Hadesarchaea archaeon CG08_land_8_20_14_0_20_51_8	PIU14188.1
1775754	Euryarchaeota	Hadesarchaea				Hadesarchaea archaeon DG-33				KUO39044.1
1775755	Euryarchaeota	Hadesarchaea				Hadesarchaea archaeon DG-33-1			KUO40416.1
1776333	Euryarchaeota	Hadesarchaea				Hadesarchaea archaeon YNP_N21	KUO43223.1,KUO43224.1		KUO42242.1
795797	Euryarchaeota	Halobacteria	Halobacteriales	Halobacteriaceae	Halalkalicoccus	Halalkalicoccus jeotgali		ADJ14609.1	ADJ13489.1	ADJ16555.1
1333523	Euryarchaeota	Halobacteria	Halobacteriales	Natronoarchaeaceae	Salinarchaeum	Salinarchaeum sp. Harcht-Bsk1		AGN01305.1
1919178	Euryarchaeota	Halobacteria	Halobacteriales			Halobacteriales archaeon QS_4_70_19
1085028	Euryarchaeota	Halobacteria	Halobacteriales			halophilic archaeon J07HX64		ERH09074.1		ERH09727.1
416348	Euryarchaeota	Halobacteria	Haloferacales	Halorubraceae	Halorubrum	Halorubrum lacusprofundi		ACM57700.1	ACM58964.1,ACM57635.1	ACM56818.1
1379702	Euryarchaeota	Methanobacteria	Methanobacteriales	Methanobacteriaceae	Methanobacterium	Methanobacterium sp. MB1				CDG64239.1
420247	Euryarchaeota	Methanobacteria	Methanobacteriales	Methanobacteriaceae	Methanobrevibacter	Methanobrevibacter smithii	ABQ87814.1
339860	Euryarchaeota	Methanobacteria	Methanobacteriales	Methanobacteriaceae	Methanosphaera	Methanosphaera stadtmanae
866790	Euryarchaeota	Methanobacteria	Methanobacteriales	Methanobacteriaceae	Methanothermobacter	Methanothermobacter sp. CaT2	BAM70088.1		BAM69665.1
523846	Euryarchaeota	Methanobacteria	Methanobacteriales	Methanothermaceae	Methanothermus	Methanothermus fervidus	ADP77637.1			ADP77780.1
1301915	Euryarchaeota	Methanococci	Methanococcales	Methanocaldococcaceae	Methanocaldococcus	Methanocaldococcus bathoardescens	AIJ05589.1,AIJ06288.1	AIJ05864.1		AIJ05508.1
880724	Euryarchaeota	Methanococci	Methanococcales	Methanocaldococcaceae	Methanotorris	Methanotorris igneus	AEF95881.1,AEF96592.1	AEF97252.1		AEF95622.1
304371	Euryarchaeota	Methanomicrobia	Methanocellales	Methanocellaceae	Methanocella	Methanocella paludicola	BAI61935.1	BAI62871.1	BAI62737.1
410358	Euryarchaeota	Methanomicrobia	Methanomicrobiales	Methanocorpusculaceae	Methanocorpusculum	Methanocorpusculum labreanum			ABN06639.1	ABN07194.1
1201294	Euryarchaeota	Methanomicrobia	Methanomicrobiales	Methanomicrobiaceae	Methanoculleus	Methanoculleus bourgensis	CCJ36691.1,CCJ35060.1	CCJ35119.1,CCJ37124.1	CCJ35428.1,CCJ35427.1,CCJ35442.1	CCJ36053.1,CCJ35431.2
679926	Euryarchaeota	Methanomicrobia	Methanomicrobiales	Methanomicrobiaceae	Methanolacinia	Methanolacinia petrolearia	ADN36843.1,ADN37523.1,ADN37172.1	ADN36391.1,ADN37177.1
521011	Euryarchaeota	Methanomicrobia	Methanomicrobiales	Methanoregulaceae	Methanosphaerula	Methanosphaerula palustris	ACL15596.1,ACL16897.1	ACL15547.1,ACL15592.1	ACL17587.1
323259	Euryarchaeota	Methanomicrobia	Methanomicrobiales	Methanospirillaceae	Methanospirillum	Methanospirillum hungatei	ABD41720.1,ABD41074.1,ABD41688.1	ABD40420.1,ABD41685.1	ABD40281.1
644295	Euryarchaeota	Methanomicrobia	Methanosarcinales	Methanosarcinaceae	Methanohalobium	Methanohalobium evestigatum		ADI74715.1		ADI74606.1
679901	Euryarchaeota	Methanomicrobia	Methanosarcinales	Methanosarcinaceae	Methanosalsum	Methanosalsum zhilinae		AEH59987.1	AEH61615.1
1110509	Euryarchaeota	Methanomicrobia	Methanotrichales	Methanotrichaceae	Methanothrix	Methanothrix harundinacea	AET65694.1	AET63777.1	AET64727.1
990316	Euryarchaeota	Methanomicrobia	Methanotrichales	Methanotrichaceae	Methanothrix	Methanothrix soehngenii	AEB67989.1,AEB67443.1	AEB68161.1
349307	Euryarchaeota	Methanomicrobia	Methanotrichales	Methanotrichaceae	Methanothrix	Methanothrix thermoacetophila		ABK13960.1	ABK14985.1
1903181	Euryarchaeota	Methanonatronarchaeia	Methanonatronarchaeales	Methanonatronarchaeaceae	Candidatus Methanohalarchaeum	Candidatus Methanohalarchaeum thermophilum	OKY78928.1	OKY78650.1		OKY78658.1
190192	Euryarchaeota	Methanopyri	Methanopyrales	Methanopyraceae	Methanopyrus	Methanopyrus kandleri	AAM02734.1
889948	Euryarchaeota	Nanohaloarchaea			Candidatus Nanosalina	Candidatus Nanosalina sp. J07AB43
889962	Euryarchaeota	Nanohaloarchaea			Candidatus Nanosalinarum	Candidatus Nanosalinarum sp. J07AB56
1072681	Euryarchaeota	Nanohaloarchaea				Candidatus Haloredivivus sp. G17
1803813	Euryarchaeota	Theionarchaea				Theionarchaea archaeon DG-70
1185654	Euryarchaeota	Thermococci	Thermococcales	Thermococcaceae	Pyrococcus	Pyrococcus furiosus				AFN04494.1
1505907	Euryarchaeota	Thermococci	Thermococcales	Thermococcaceae	Thermococcus	Thermococcus eurythermalis				AIU68858.1
228908	Nanoarchaeota	Nanoarchaeia	Nanoarchaeales	Nanoarchaeaceae	Nanoarchaeum	Nanoarchaeum equitans
1577684	Nanoarchaeota	Nanoarchaeia	Nanoarchaeales	Nanopusillaceae	Candidatus Nanopusillus	Candidatus Nanopusillus acidilobi
1940235	Nanoarchaeota				Candidatus Nanoclepta	Candidatus Nanoclepta minutus
1353260	Nitrososphaerota	Nitrososphaeria	Nitrososphaerales	Nitrososphaeraceae	Candidatus Nitrosocosmicus	Candidatus Nitrosocosmicus oleophilus				ALI34411.1
2169593	Nitrososphaerota	Nitrososphaeria	Nitrososphaerales	Nitrososphaeraceae		Nitrososphaeraceae archaeon				MCC2648043.1
1980982	Nitrososphaerota			Candidatus Wolframiiraptoraceae	Candidatus Terraquivivens	Candidatus Terraquivivens tikiterensis	PUA34112.1,PUA34111.1	PUA34264.1	PUA33775.1
2058097	Thaumarchaeota	Nitrososphaeria	Candidatus Nitrosocaldales	Candidatus Nitrosocaldaceae	Candidatus Nitrosocaldus	Candidatus Nitrosocaldus cavascurensis
1237085	Thaumarchaeota	Nitrososphaeria	Nitrososphaerales	Nitrososphaeraceae	Nitrososphaera	Candidatus Nitrososphaera gargensis
2169593	Thaumarchaeota	Nitrososphaeria	Nitrososphaerales	Nitrososphaeraceae		Nitrososphaeraceae archaeon				MCC2648043.1
453591	Thermoproteota	Thermoprotei	Desulfurococcales	Desulfurococcaceae	Ignicoccus	Ignicoccus hospitalis	ABU82517.1	ABU81346.1	ABU81655.1
583356	Thermoproteota	Thermoprotei	Desulfurococcales	Desulfurococcaceae	Ignisphaera	Ignisphaera aggregans		ADM28718.1	ADM27709.1
591019	Thermoproteota	Thermoprotei	Desulfurococcales	Desulfurococcaceae	Staphylothermus	Staphylothermus hellenicus		ADI31734.1		ADI31665.1
1184251	Thermoproteota	Thermoprotei	Desulfurococcales	Desulfurococcaceae	Thermogladius	Thermogladius calderae	AFK50568.1	AFK51775.1	AFK51255.1
1973259	Thermoproteota	Thermoprotei	Desulfurococcales	Desulfurococcaceae	Zestosphaera	Zestosphaera tikiterensis	PUA32495.1	PUA32796.1	PUA33687.1
933801	Thermoproteota	Thermoprotei	Sulfolobales	Sulfolobaceae	Acidianus	Acidianus hospitalis	AEE95113.1	AEE95037.1			AEE94140.1
1006006	Thermoproteota	Thermoprotei	Sulfolobales	Sulfolobaceae	Metallosphaera	Metallosphaera cuprina		AEB95492.1			AEB95162.1
1670455	Thermoproteota	Thermoprotei	Sulfolobales	Sulfolobaceae	Sulfodiicoccus	Sulfodiicoccus acidiphilus	GGT88971.1	GGT88012.1			GGT93491.1
429572	Thermoproteota	Thermoprotei	Sulfolobales	Sulfolobaceae	Sulfolobus	Sulfolobus islandicus		ACP34349.1			ACP35298.1
273063	Thermoproteota	Thermoprotei	Sulfolobales	Sulfolobaceae	Sulfurisphaera	Sulfurisphaera tokodaii	BAB65104.1	BAB65499.1			BAB67131.1
2012526	Thermoproteota	Thermoprotei	Thermofilales	Thermofilaceae	Thermofilum	Thermofilum sp. ex4484_15		OYT62204.1		OYT61317.1
397948	Thermoproteota	Thermoprotei	Thermoproteales	Thermoproteaceae	Caldivirga	Caldivirga maquilingensis		ABW00937.1			ABW01352.1
1714261	Thermoproteota	Thermoprotei	Thermoproteales	Thermoproteaceae	Thermocladium	Thermocladium sp. ECH_B		KUO93004.1			KUO92133.1,KUO91445.1
985053	Thermoproteota	Thermoprotei	Thermoproteales	Thermoproteaceae	Vulcanisaeta	Vulcanisaeta moutnovskia	ADY02359.1	ADY01488.1			ADY01978.1,ADY00551.1
1974438						Candidatus Pacearchaeota archaeon CG10_big_fil_rev_8_21_14_0_10_31_24
1974441						Candidatus Pacearchaeota archaeon CG10_big_fil_rev_8_21_14_0_10_32_14
1974444						Candidatus Pacearchaeota archaeon CG10_big_fil_rev_8_21_14_0_10_34_76
1801881						Candidatus Pacearchaeota archaeon RBG_13_36_9
