## Supplementary Table 4 for "Evolutionary plasticity and functional repurposing of the essential metabolic enzyme MoeA"

### Sheet: Sheet1
Animal_Gephyrin	AAN09010.1
Animal_Gephyrin	CAA90069.2
Animal_Gephyrin	ELT95068.1
Animal_Gephyrin	ESO97774.1
Animal_Gephyrin	KAF6039312.1
Animal_Gephyrin	KAG5449476.1
Animal_Gephyrin	OWA50705.1
Animal_Gephyrin	PIK42231.1
Animal_Gephyrin	UJR36001.1
Animal_Gephyrin	XP_011534642.1
Archaea_MoeA1	ABQ87155.1
Archaea_MoeA1	ABU81346.1
Archaea_MoeA1	ADB57366.1
Archaea_MoeA1	ADJ14609.1
Archaea_MoeA1	AFN03338.1
Archaea_MoeA1	BAB59708.1
Archaea_MoeA1	BAI62871.1
Archaea_MoeA1	KKK42464.1
Archaea_MoeA1	ODS41320.1
Archaea_MoeA1	OLS18134.1
Archaea_MoeA2	ABQ87548.1
Archaea_MoeA2	ABU82566.1
Archaea_MoeA2	ADB57712.1
Archaea_MoeA2	ADJ14607.1
Archaea_MoeA2	AFN04858.1
Archaea_MoeA2	BAB59707.1
Archaea_MoeA2	BAI62872.1
Archaea_MoeA2	KKK42466.1
Archaea_MoeA2	ODS41318.1
Archaea_MoeA2	OLS18133.1
Bacteria_Glp	AAT82247.1
Bacteria_Glp	AAZ54412.1
Bacteria_Glp	ACU98236.1
Bacteria_Glp	ACV80920.1
Bacteria_Glp	ADI66800.1
Bacteria_Glp	BAB98276.1
Bacteria_Glp	QEV12655.1
Bacteria_Glp	QLD23562.1
Bacteria_Glp	SDO93748.1
Bacteria_Glp	SEO79750.1
Bacteria_MoeA	ACR79415.1
Bacteria_MoeA	ACZ19113.1
Bacteria_MoeA	ADR18615.1
Bacteria_MoeA	ADY73466.1
Bacteria_MoeA	AFH50509.1
Bacteria_MoeA	AIZ54672.1
Bacteria_MoeA	BAD69933.1
Bacteria_MoeA	BAH39504.1
Bacteria_MoeA	BAL99702.1
Bacteria_MoeA	CAB13301.1
Eukaryotes_MoeA	AED92917.1
Eukaryotes_MoeA	BAM78940.1
Eukaryotes_MoeA	CEO96921.1
Eukaryotes_MoeA	CUG87754.1
Eukaryotes_MoeA	EAL63832.1
Eukaryotes_MoeA	ETV88557.1
Eukaryotes_MoeA	KAF8821193.1
Eukaryotes_MoeA	KNC53357.1
Eukaryotes_MoeA	KOO25125.1
Eukaryotes_MoeA	PNW77779.1
