## Supplementary Table 5 for "Evolutionary plasticity and functional repurposing of the essential metabolic enzyme MoeA"

### Sheet: Sheet1
Monomer_A	Monomer_B
8	55
9	56
10	57
184	58
185	59
186	60
187	61
188	82
189	97
199	98
200	99
201	100
202	101
203	102
204	113
205	114
226	115
227	135
228	136
229	137
230	138
248	139
249	140
250	141
251
252
253
254
255
256
257
258
259
260
261
262
263
273
274
275
276
277
278
279
280
281
282
283
284
285
297
298
299
300
301
302
303
345
346
347
348
349
350
351
352
369
370
371
372
